# Environment shapes the association between the skin microbiome and infection dynamics of the Dermocystid pathogen *Amphibiothecum* in Palmate newts (*Lissotriton helveticus*)

**DOI:** 10.1101/2025.11.26.690651

**Authors:** Xavier A Harrison, Emma Remotti, Frances C Clare, Kevin Hopkins, Thalassa McMurdo Hamilton, Kirsten McMillan, Charlotte L Clarke, Tiffany Tsui, Anna Meredith, Trenton WJ Garner

## Abstract

Infectious diseases are a leading cause of biodiversity declines, but the factors shaping the prevalence and intensity of wildlife disease outbreaks remain unresolved. Host-associated microbes are likely a key component of host resistance to infection, but a host’s ability to recruit such protective microbes may be restricted by the availability of microbes present in their immediate environment. Here we investigate the associations between the abiotic environment, skin microbiome, and infection with the Dermocystid pathogen *Amphibiothecum meredithae* in Palmate newts (*Lissotriton helveticus*) on the Isle of Rum, Scotland. We found more acidic ponds to be associated with higher skin microbiome diversity and lower pathogen prevalence. Predicted functional analysis of microbiota composition identified bacterially-mediated pathways linked to host immunity upregulated in skin microbiotas associated with more acidic ponds and lower infection prevalence. This study highlights the potential importance of the environment in modulating host- microbiome-pathogen relationships and patterns of infection in the wild.
