## Supplemental Tables for "Environment shapes the association between the skin microbiome and infection dynamics of the Dermocystid pathogen *Amphibiothecum* in Palmate newts (*Lissotriton helveticus*)"

### Sheet: Table S1 pH Correlations
A) pH and Pond Temperature
~site (Number of levels: 21)
	Estimate	Error	Lower 95%	Upper 95%	Rhat	Bulk_ESS	Tail_ESS
sd(Intercept)	0.61	0.11	0.43	0.87	1	624	1093
Population-Level Effects:
	Estimate	Error	Lower 95%	Upper 95%	Rhat	Bulk_ESS	Tail_ESS
Intercept	5.56	0.22	5.11	5.99	1	791	1327
Pond Temperature (C)	0.07	0.01	0.05	0.09	1	1757	2448
Date (DOY)	-0.15	0.05	-0.25	-0.05	1	1631	2182
Family Specific Parameters:
	Estimate	Error	Lower 95%	Upper 95%	Rhat	Bulk_ESS	Tail_ESS
sigma	0.4	0.02	0.36	0.45	1	2552	2744
B) pH and Altitude
~site (Number of levels: 21)
	Estimate	Error	Lower 95%	Upper 95%	Rhat	Bulk_ESS	Tail_ESS
sd(Intercept)	0.44	0.12	0.21	0.7	1	1004	1151
Population-Level Effects:
	Estimate	Error	Lower 95%	Upper 95%	Rhat	Bulk_ESS	Tail_ESS
Intercept	6.19	0.45	5.3	7.11	1	2188	2844
Alt	0	0	-0.01	0.01	1	2290	2831
date_doy_z	0.1	0.07	-0.03	0.23	1	5459	2717
Family Specific Parameters:
	Estimate	Error	Lower 95%	Upper 95%	Rhat	Bulk_ESS	Tail_ESS
sigma	0.49	0.06	0.4	0.62	1	1983	2029

### Sheet: Table S2 Infection Richness
Parameter	Mean	Lower 95%	Upper 95%	Rhat
Intercept (DP)	4.58	4.44	4.72	1
siteR10	0.7	0.44	0.99	1
siteR4	-0.55	-0.72	-0.38	1
siteRnew	-0.74	-0.94	-0.55	1
sexF	-0.02	-0.2	0.17	1
sexM	-0.2	-0.55	0.15	1
z_svl	-0.02	-0.1	0.07	1
Parameter	Mean	Lower 95%	Upper 95%	Rhat
NB Shape	9.56	7.07	12.62	1

### Sheet: Table S3 pH Richness
Parameter	Mean	Lower 95%	Upper 95%	Rhat
Intercept (Uninfected)	41.24	33.57	49.3	1
pH	-12.92	-15.82	-10.13	1
pH2	1.12	0.87	1.37	1
Infected	-0.24	-0.4	-0.08	1
Parameter	Mean	Lower 95%	Upper 95%	Rhat
NB Shape	8.78	6.46	11.53	1

### Sheet: Table S4 R4RNew Infection
Parameter	Mean	Lower 95%	Upper 95%	Rhat
Intercept (Uninfected)	4.22	4.02	4.44	1
Infected	-0.3	-0.57	-0.04	1
siteRnew	-0.44	-0.73	-0.16	1
Infected:siteRnew	0.38	0.02	0.74	1
Parameter	Mean	Lower 95%	Upper 95%	Rhat
NB Shape	8.16	5.47	11.51	1

### Sheet: Table S5 Visit 1 Permanova
Variable	Df	SumOfSqs	R2	F	Pr(>F)
Site	3	42012	0.266	16.08	0.001	***
Infection	1	4449	0.02817	5.1112	0.001	***
Residual	116	100974	0.63943
Total	120	157914	1

### Sheet: Table S6 Visit 1 CCA
Term	DF	Chisq	P value
Infection	1	77.0067	<0.001
pH	1	446.224	<0.001
SVL	1	0.0228	0.88

### Sheet: Table S7 Taxonomy Aldex2
Site Rnew
diff.btw	diff.win	effect	overlap	we.ep	we.eBH	wi.ep	wi.eBH	ASV	Kingdom	Phylum	Class	Order	Family	Genus	Species
-15.3278	2.60357	-6.04214	7.31014e-05	4.94172e-13	2.11928e-11	6.15774e-10	1.82374e-08	TACGTAGGGCGCAAGCGTTGTCCGGAATTATTGGGCGTAAAGAGCTCGTAGGCGGTTTGTCGCGTCTGGTGTGAAAACTCAAGGCTCAACCTTGAGCTTGCATCGGGTACGGGCAGACTAGAGTGTGGTAGGGGTGACTGGAATTCCTGGTGTAGCGGTGGAATGCGCAGATATCAGGAGGAACACCGATGGCGAAGGCAGGTCACTGGGCCACTACTGACGCTGAGGAGCGAAAGCATGGGGAGCGAACAGG	Bacteria	Actinobacteriota	Actinobacteria	Micrococcales	Sanguibacteraceae	Sanguibacter-Flavimobilis	NA
-13.0621	2.66518	-5.06455	7.31014e-05	9.60711e-12	3.58839e-10	6.15774e-10	1.82374e-08	TACGTAGGGTGCAAGCGTTGTCCGGAATTATTGGGCGTAAAGAGCTCGTAGGCGGTTTGTCGCGTCTGGTGTGAAAACTCAAGGCTCAACCTTGAGCTTGCATCGGGTACGGGCAGACTAGAGTGTGGTAGGGGTGACTGGAATTCCTGGTGTAGCGGTGGAATGCGCAGATATCAGGAGGAACACCGATGGCGAAGGCAGGTCACTGGGCCACTACTGACGCTGAGGAGCGAAAGCATGGGGAGCGAACAGG	Bacteria	Actinobacteriota	Actinobacteria	Micrococcales	Sanguibacteraceae	Sanguibacter-Flavimobilis	NA
-10.6407	2.53577	-4.35416	7.31014e-05	2.91833e-09	8.77102e-08	6.15774e-10	1.82374e-08	TACGTAGGGCGCAAGCGTTATCCGGAATTATTGGGCGTAAAGAGCTCGTAGGCGGTTTGTCGCGTCTATCGTGAAAGTCCGAGGCTCAACCTCGGATCTGCGGTGGGTACGGGCAGACTAGAGTGATGTAGGGGAGACTGGAATTCCTGGTGTAGCGGTGAAATGCGCAGATATCAGGAGGAACACCGATGGCGAAGGCAGGTCTCTGGGCATTAACTGACGCTGAGGAGCGAAAGCATGGGGAGCGAACAGG	Bacteria	Actinobacteriota	Actinobacteria	Micrococcales	Micrococcaceae	Paeniglutamicibacter	NA
-13.3191	3.08193	-4.34814	7.31014e-05	9.90502e-12	4.5372e-10	6.15774e-10	1.82374e-08	TACGTAGGGGGCAAGCGTTGTCCGGAATTATTGGGCGTAAAGCGCGCGCAGGCGGTCATTTAAGTCTGGTGTTTAATCCCGGGGCTCAACCCCGGATCGCACTGGAAACTGGGTGACTTGAGTGCAGAAGAGGAGAGTGGAATTCCACGTGTAGCGGTGAAATGCGTAGATATGTGGAGGAACACCAGTGGCGAAGGCGACTCTCTGGGCTGTAACTGACGCTGAGGCGCGAAAGCGTGGGGAGCAAACAGG	Bacteria	Firmicutes	Bacilli	Paenibacillales	Paenibacillaceae	Paenibacillus	NA
-10.6959	2.65689	-4.05657	7.31014e-05	3.28649e-10	9.78616e-09	6.15774e-10	1.82374e-08	TACAGAGGGTGCAAGCGTTAATCGGAATTACTGGGCGTAAAGCGCGCGTAGGTGGTTTGTTAAGTTGGATGTGAAAGCCCCGGGCTCAACCTGGGAACTGCATCCAAAACTGGCAAGCTAGAGTACGGTAGAGGGTGGTGGAATTTCCTGTGTAGCGGTGAAATGCGTAGATATAGGAAGGAACACCAGTGGCGAAGGCGACCACCTGGACTGATACTGACACTGAGGTGCGAAAGCGTGGGGAGCAAACAGG	Bacteria	Proteobacteria	Gammaproteobacteria	Pseudomonadales	Pseudomonadaceae	Pseudomonas	NA
-8.78769	2.64724	-3.34423	7.31014e-05	1.61688e-09	5.18723e-08	6.15774e-10	1.82374e-08	TACGTAGGGTGCAAGCGTTAATCGGAATTACTGGGCGTAAAGCGTGCGCAGGCGGTTATGTAAGACAGATGTGAAATCCCCGGGCTCAACCTGGGAATTGCATTTGTGACTGCATGGCTAGAGTGTGTCAGAGGGGGGTAGAATTCCACGTGTAGCAGTGAAATGCGTAGATATGTGGAGGAATACCGATGGCGAAGGCAGCCCCCTGGGATAACACTGACGCTCATGCACGAAAGCGTGGGGAGCAAACAGG	Bacteria	Proteobacteria	Gammaproteobacteria	Burkholderiales	Oxalobacteraceae	NA	NA
-10.8596	3.20213	-3.26959	7.31014e-05	6.24054e-10	2.10673e-08	6.15774e-10	1.82374e-08	TACGTAGGGTGCAAGCGTTGTCCGGAATTACTGGGCGTAAAGAGTTCGTAGGCGGTTTGTCGCGTCGTTTGTGAAAACCAGCAGCTCAACTGCTGGCTTGCAGGCGATACGGGCAGACTTGAGTACTGCAGGGGAGACTGGAATTCCTGGTGTAGCGGTGAAATGCGCAGATATCAGGAGGAACACCGGTGGCGAAGGCGGGTCTCTGGGCAGTAACTGACGCTGAGGAACGAAAGCGTGGGTAGCGAACAGG	Bacteria	Actinobacteriota	Actinobacteria	Corynebacteriales	Nocardiaceae	Rhodococcus	NA
-8.72177	2.66445	-3.22328	7.31014e-05	5.66809e-10	1.94307e-08	6.15774e-10	1.82374e-08	TACGAAGGGGGCTAGCGTTGTTCGGATTTACTGGGCGTAAAGCGCACGTAGGCGGATTGTTAAGTCAGAGGTGAAATCCTGGAGCTCAACTCCAGAACTGCCTTTGATACTGGCAATCTAGAGTCCGGAAGAGGTAAGTGGAACTCCTAGTGTAGAGGTGGAATTCGTAGATATTAGGAAGAACACCAGTGGCGAAGGCGGCTTACTGGTCCGGTACTGACGCTGAGGTGCGAAAGCGTGGGGAGCAAACAGG	Bacteria	Proteobacteria	Alphaproteobacteria	Rhizobiales	Devosiaceae	Devosia	NA
-8.01752	2.63854	-2.98839	7.31014e-05	1.53307e-08	4.60854e-07	6.15774e-10	1.82374e-08	TACGTAGGGCGCAAGCGTTATCCGGAATTATTGGGCGTAAAGAGCTCGTAGGCGGTTTGTCGCGTCTGCTGTGAAATCCGGAGGCTCAACCTCCGGCCTGCAGTGGGTACGGGCAGACTAGAGTGCGGTAGGGGAGATTGGAATTCCTGGTGTAGCGGTGGAATGCGCAGATATCAGGAGGAACACCGATGGCGAAGGCAGATCTCTGGGCCGTAACTGACGCTGAGGAGCGAAAGGGTGGGGAGCAAACAGG	Bacteria	Actinobacteriota	Actinobacteria	Micrococcales	Microbacteriaceae	Microbacterium	NA
-7.59199	2.69241	-2.87004	7.31014e-05	1.05658e-08	3.25901e-07	6.15774e-10	1.82374e-08	TACAGAGGGTGCAAGCGTTAATCGGAATTACTGGGCGTAAAGCGCGCGTAGGTGGTTCGTTAAGTTGGATGTGAAATCCCCGGGCTCAACCTGGGAACTGCATTCAAAACTGTCGAGCTAGAGTATGGTAGAGGGTGGTGGAATTTCCTGTGTAGCGGTGAAATGCGTAGATATAGGAAGGAACACCAGTGGCGAAGGCGACCACCTGGACTGATACTGACACTGAGGTGCGAAAGCGTGGGGAGCAAACAGG	Bacteria	Proteobacteria	Gammaproteobacteria	Pseudomonadales	Pseudomonadaceae	Pseudomonas	NA
-6.03911	3.28885	-1.68905	0.033299	2.68122e-06	6.10825e-05	1.03315e-07	2.41844e-06	TACGTAGGGTGCAAGCGTTAATCGGAATTACTGGGCGTAAAGCGTGCGCAGGCGGTTTTGTAAGTCTGATGTGAAATCCCCGGGCTCAACCTGGGAATTGCATTGGAGACTGCAAGGCTAGAATCTGGCAGAGGGGGGTAGAATTCCACGTGTAGCAGTGAAATGCGTAGATATGTGGAGGAACACCGATGGCGAAGGCAGCCCCCTGGGTCAAGATTGACGCTCATGCACGAAAGCGTGGGGAGCAAACAGG	Bacteria	Proteobacteria	Gammaproteobacteria	Burkholderiales	Oxalobacteraceae	Janthinobacterium	NA
-8.62549	4.48512	-1.6402	0.10614	0.000213479	0.003585	0.000100259	0.00191752	TACGGAGGGTGCAAGCGTTAATCGGAATTACTGGGCGTAAAGCGCACGCAGGCGGTCTGTCAAGTCGGATGTGAAATCCCCGGGCTCAACCTGGGAACTGCATTCGAAACTGACAGGCTAGAGTCTTGTAGAGGGGGGTAGAATTCCAGGTGTAGCGGTGAAATGCGTAGAGATCTGGAGGAATACCGGTGGCGAAGGCGGCCCCCTGGACAAAGACTGACGCTCAGGTGCGAAAGCGTGGGGAGCAAACAGG	Bacteria	Proteobacteria	Gammaproteobacteria	Enterobacterales	Enterobacteriaceae	NA	NA
-8.74317	4.83467	-1.56728	0.105099	0.00032284	0.00491777	8.15528e-05	0.00156527	TACAGAGGGTGCAAGCGTTAATCGGAATTACTGGGCGTAAAGCGCGCGTAGGTGGTTTGTTAAGTTGGATGTGAAAGCCCCGGGCTCAACCTGGGAACTGCATCCAAAACTGGCAAGCTAGAGTACAGTAGAGGGTGGTGGAATTTCCTGTGTAGCGGTGAAATGCGTAGATATAGGAAGGAACACCAGTGGCGAAGGCGACCACCTGGACTGATACTGACACTGAGGTGCGAAAGCGTGGGGAGCAAACAGG	Bacteria	Proteobacteria	Gammaproteobacteria	Pseudomonadales	Pseudomonadaceae	Pseudomonas	NA
-7.53509	5.78107	-1.49789	7.31014e-05	2.46037e-06	5.99065e-05	6.15774e-10	1.82374e-08	TACGAAGGGTGCAAGCGTTACTCGGAATTACTGGGCGTAAAGCGTGCGTAGGTGGTTGTTTAAGTCTGTTGTGAAAGCCCTGGGCTCAACCTGGGAATTGCAGTGGATACTGGGCGACTAGAGTGTGGTAGAGGGTAGTGGAATTCCCGGTGTAGCAGTGAAATGCGTAGAGATCGGGAGGAACATCCATGGCGAAGGCAGCTACCTGGACCAACACTGACACTGAGGCACGAAAGCGTGGGGAGCAAACAGG	Bacteria	Proteobacteria	Gammaproteobacteria	Xanthomonadales	Xanthomonadaceae	Stenotrophomonas	NA
-9.37016	6.60555	-1.25906	0.0135284	1.38457e-05	0.000299952	7.30751e-09	1.95766e-07	TACAGAGGGTGCAAGCGTTAATCGGAATTACTGGGCGTAAAGCGCGCGTAGGTGGTTTGTTAAGTTGGATGTGAAATCCCCGGGCTCAACCTGGGAACTGCATCCAAAACTGGCAAGCTAGAGTATGGTAGAGGGTGGTGGAATTTCCTGTGTAGCGGTGAAATGCGTAGATATAGGAAGGAACACCAGTGGCGAAGGCGACCACCTGGACTGATACTGACACTGAGGTGCGAAAGCGTGGGGAGCAAACAGG	Bacteria	Proteobacteria	Gammaproteobacteria	Pseudomonadales	Pseudomonadaceae	Pseudomonas	NA
-6.13026	5.03044	-1.1464	0.147763	0.00143615	0.0207902	0.000556192	0.00991258	TACGTAGGGTGCAAGCGTTAATCGGAATTACTGGGCGTAAAGCGTGCGCAGGCGGTTATGTAAGACAGTTGTGAAATCCCCGGGCTCAACCTGGGAACTGCATCTGTGACTGCATAGCTAGAGTACGGTAGAGGGGGATGGAATTCCGCGTGTAGCAGTGAAATGCGTAGATATGCGGAGGAACACCGATGGCGAAGGCAATCCCCTGGACCTGTACTGACGCTCATGCACGAAAGCGTGGGGAGCAAACAGG	Bacteria	Proteobacteria	Gammaproteobacteria	Burkholderiales	Comamonadaceae	Variovorax	NA
-8.93186	7.16002	-1.1184	0.0281254	2.73118e-05	0.000552271	7.44895e-08	1.77457e-06	TACAGAGGGTGCAAGCGTTAATCGGAATTACTGGGCGTAAAGCGCGCGTAGGTGGTTAGTTAAGTTGGATGTGAAATCCCCGGGCTCAACCTGGGAACTGCATTCAAAACTGACTGACTAGAGTATGGTAGAGGGTGGTGGAATTTCCTGTGTAGCGGTGAAATGCGTAGATATAGGAAGGAACACCAGTGGCGAAGGCGACCACCTGGACTGATACTGACACTGAGGTGCGAAAGCGTGGGGAGCAAACAGG	Bacteria	Proteobacteria	Gammaproteobacteria	Pseudomonadales	Pseudomonadaceae	Pseudomonas	NA
4.87992	3.76548	1.18671	0.114583	0.00180869	0.028548	0.00017804	0.00688211	TACGAAGGGGGCTAGCGTTGTTCGGAATTACTGGGCGTAAAGCGCACGCAGGCGGTCCGTTAAATTAGGAGTGAAAGCCCTGGGCTCAACCCGGGAAATGCTCTTAAGACTGGCGGACTTGAATCCGGAAGAGGGCAGTGGAATTCCAAGTGTAGAGGTGAAATTCGTAGATATTTGGAAGAACACCAGTGGCGAAGGCGACTGCCTGGTCCGGCATTGACGCTCATGTGCGAAAGCGTGGGGAGCAAACAGG	Bacteria	Proteobacteria	Alphaproteobacteria	Rhodospirillales	Magnetospirillaceae	Telmatospirillum	NA
4.57894	3.23149	1.35993	0.0552085	0.0002747	0.0108427	5.76509e-07	0.000162271	TACGGAGGGTGCAAGCGTTATCCGGATTTATTGGGTTTAAAGGGTCCGTAGGCGGATTTGTAAGTCAGTGGTGAAATCTCGATGCTCAACATCGAAACTGCCATTGATACTGCAAGTCTTGAGTAAGGTAGAGGTAGCTGGAATGAGTAGTGTAGCGGTGAAATGCATAGATATTACTCGGAACACCGATTGCGAAGGCAGGTTACCATGTCTTAACTGACGCTGATGGACGAAAGCGTGGGGAGCGAACAGG	Bacteria	Bacteroidota	Bacteroidia	Flavobacteriales	Weeksellaceae	Chryseobacterium	NA
7.14969	4.89943	1.36386	0.1125	0.00013648	0.00535835	9.14683e-05	0.00515108	TACGGAGGATCCGAGCGTTATCCGGATTTATTGGGTTTAAAGGGTGCGTAGGCGGACCAATTAGTCAGTGGTGAAAGTTTGCAGCTCAACTGTAAAATTGCCATTGAAACTGTTGGTCTTGAGTGTAAATGAGGTAGGCGGAATGTGTTGTGTAGCGGTGAAATGCTTAGATATAACACAGAACACCAATTGCGAAGGCAGCTTACTGGGATACAACTGACGCTGAGGCACGAAAGCGTGGGGATCAAACAGG	Bacteria	Bacteroidota	Bacteroidia	Bacteroidales	Paludibacteraceae	Paludibacter	NA
Site R4
-6.12663	3.97254	-1.4537	0.0703127	0.000308293	0.00579543	4.84502e-06	0.000467635	TACGGAGGGTGCAAGCGTTATCCGGAATCACTGGGTTTAAAGGGTGCGTAGGCGGCTAAATAAGTCAGAGGTGAAAGCTGGCAGCTCAACTGTCAAACTGCCTTTGATACTGTTTGGCTTGAATCAGGTTAAGGTAGGCAGAATGTGGCATGTAGCGGTGAAATGCATAGATATGCCATAGAATACCAATTGCGAAGGCAGCTTGCTGGGCCTGAATTGACGCTGAGGCACGAAAGCGTGGGGATCAAACAGG	Bacteria	Bacteroidota	Bacteroidia	Chitinophagales	Saprospiraceae	Haliscomenobacter	calcifugiens
-7.23569	4.71995	-1.38535	0.0598961	0.000151717	0.0041938	3.60525e-06	0.000351846	TACGGAGGGAGCTAGCGTTATTCGGAATTACTGGGCGTAAAGCGCACGTAGGCGGCTTTGTAAGTTAGAGGTGAAAGCCTGGAGCTCAACTCCAGAATTGCCTTTAAGACTGCATCGCTTGAATCCAGGAGAGGTGAGTGGAATTCCGAGTGTAGAGGTGAAATTCGTAGATATTCGGAAGAACACCAGTGGCGAAGGCGGCTCACTGGACTGGTATTGACGCTGAGGTGCGAAAGCGTGGGGAGCAAACAGG	Bacteria	Proteobacteria	Alphaproteobacteria	Sphingomonadales	Sphingomonadaceae	Sphingomonas	NA
-6.22875	4.29643	-1.29534	0.0182064	9.89113e-08	1.50809e-05	1.75272e-08	5.98351e-06	TACGAAGGGGGCTAGCGTTGCTCGGAATGACTGGGCGTAAAGGGCGCGTAGGCGGAATGCTTTGTCGGGCGTGAAATTCCAGGGCTTAACCTTGGGACTGCGTTCGAGACGGGTATTCTAGAGTGGAGAAGAGGGTCGTGGAATTCCCAGTGTAGAGGTGAAATTCGTAGATATTGGGAAGAACACCGGTGGCGAAGGCGGCGACCTGGTCTTTTACTGACGCTGAGGCGCGAAAGCGTGGGGAGCAAACAGG	Bacteria	Proteobacteria	Alphaproteobacteria	Acetobacterales	Acetobacteraceae	Acidiphilium	NA
1.12654	1.02298	1.07433	0.0858259	0.000382121	0.0422537	1.39685e-05	0.00384584	TACGGAGGGTGCGAGCGTTAATCGGAATTACTGGGCGTAAAGCGTACGCAGGCGGTTTGTTAAGCGAGATGTGAAAGCCCCGGGCTCAACCTGGGAACTGCATTTCGAACTGGCAAACTAGAGTGTGATAGAGGGTGGTAGAATTTCAGGTGTAGCGGTGAAATGCGTAGAGATCTGAAGGAATACCGATGGCGAAGGCAGCCACCTGGGTCAACACTGACGCTCATGTACGAAAGCGTGGGGAGCAAACAGG	Bacteria	Proteobacteria	Gammaproteobacteria	Enterobacterales	Pseudoalteromonadaceae	Pseudoalteromonas	NA

### Sheet: Table S8 Core ASV Taxonomy
Site	Genus	Proportion
DP	Devosia	0.0454546
DP	Geothrix	0.0454546
DP	Janthinobacterium	0.0454546
DP	Klebsiella	0.0454546
DP	Microbacterium	0.0454546
DP	Paenibacillus	0.0454546
DP	Paeniglutamicibacter	0.0454546
DP	Polynucleobacter	0.0454546
DP	Pseudoalteromonas	0.0454546
DP	Pseudomonas	0.272727
DP	Rhodococcus	0.0454546
DP	Sanguibacter-Flavimobilis	0.0909091
DP	Staphylococcus	0.0454546
DP	Stenotrophomonas	0.0454546
DP	Undibacterium	0.0454546
DP	Variovorax	0.0454546
R10	Akkermansia	0.1
R10	Hansschlegelia	0.1
R10	Mucinivorans	0.1
R10	Phenylobacterium	0.1
R10	Polynucleobacter	0.1
R10	Pseudoalteromonas	0.1
R10	Rhizorhapis	0.1
R10	Roseiarcus	0.2
R10	Undibacterium	0.1
R4	Candidatus Planktophila	0.2
R4	Chryseobacterium	0.2
R4	Pseudoalteromonas	0.2
R4	Rhodoferax	0.2
R4	Undibacterium	0.2
Rnew	Pseudoalteromonas	0.5
Rnew	Rhodoferax	0.5

### Sheet: Table S9 2 Visit PERMANOVA
Variable	Df	SumOfSqs	R2	F	Pr(>F)
site	2	43594	0.26742	22.5468	0.001	***
visit	1	3322	0.02038	3.4362	0.001	***
infection	1	1969	0.01208	2.0364	0.01	**
site:visit	2	12623	0.07743	6.5285	0.001	***
Residual	105	101509	0.62269
Total	111	163017	1
